# Samplot: A Platform for Structural Variant Visual Validation and Automated Filtering

**DOI:** 10.1101/2020.09.23.310110

**Authors:** Jonathan R. Belyeu, Murad Chowdhury, Joseph Brown, Brent S. Pedersen, Michael J. Cormier, Aaron R. Quinlan, Ryan M. Layer

## Abstract

Visual validation is an essential step to minimize false positive predictions resulting from structural variant (SV) detection. We present Samplot, a tool for quickly creating images that display the read depth and sequence alignments necessary to adjudicate purported SVs across multiple samples and sequencing technologies, including short, long, and phased reads. These simple images can be rapidly reviewed to curate large SV call sets. Samplot is easily applicable to many biological problems such as prioritization of potentially causal variants in disease studies, family-based analysis of inherited variation, or *de novo* SV review. Samplot also includes a trained machine learning package that dramatically decreases the number of false positives without human review. Samplot is available via the conda package manager or at https://github.com/ryanlayer/samplot.

**Contact:** Ryan Layer, Ph.D., Assistant Professor, University of Colorado Boulder.
