## Supplemental Tables for "Samplot: A Platform for Structural Variant Visual Validation and Automated Filtering"

### Sheet: Supplemental Table 1
sample	caller	filter	TP	FP	FN	Precision	Recall	F1	Improvement
HG002	Lumpy/SVTyper		1708	324	972	0.841	0.637	0.725
HG002	Lumpy/SVTyper	DHFFC	1686	206	994	0.891	0.629	0.737	0.0128806	0.364198
HG002	Lumpy/SVTyper	SV2	766	113	1914	0.871	0.286	0.43	0.551522	0.651235
HG002	Lumpy/SVTyper	Paragraph	809	48	1871	0.944	0.302	0.457	0.526347	0.851852
HG002	Lumpy/SVTyper	Samplot-ML	1693	240	987	0.876	0.632	0.734	0.0087822	0.259259
HG002	Manta		1708	265	972	0.866	0.637	0.734
HG002	Manta	DHFFC	1687	175	993	0.906	0.629	0.743	0.0122951	0.339623
HG002	Manta	SV2	687	88	1993	0.886	0.256	0.398	0.597775	0.667925
HG002	Manta	Paragraph	1574	180	1106	0.897	0.587	0.71	0.0784543	0.320755
HG002	Manta	Samplot-ML	1700	195	980	0.897	0.634	0.743	0.00468384	0.264151
HG00514	Lumpy/SVTyper		1860	867	858	0.682	0.684	0.683
HG00514	Lumpy/SVTyper	DHFFC	1837	603	881	0.753	0.676	0.712	0.0123656	0.304498		TP	FP
HG00514	Lumpy/SVTyper	SV2	686	109	2032	0.863	0.252	0.391	0.631183	0.874279	DHFFC	0.010507	0.32226
HG00514	Lumpy/SVTyper	Paragraph	952	100	1766	0.905	0.35	0.505	0.488172	0.88466	SV2	0.636008	0.842448
HG00514	Lumpy/SVTyper	Samplot-ML	1810	395	908	0.821	0.666	0.735	0.0268817	0.544406	Paragraph	0.298975	0.625113
HG00514	Manta		1779	502	939	0.78	0.654	0.712			Samplot-ML	0.0233971	0.533951
HG00514	Manta	DHFFC	1759	328	959	0.843	0.647	0.731	0.0112423	0.346614
HG00514	Manta	SV2	654	77	2064	0.895	0.241	0.379	0.632378	0.846614
HG00514	Manta	Paragraph	1646	308	1072	0.842	0.606	0.705	0.0747611	0.386454
HG00514	Manta	Samplot-ML	1751	221	967	0.888	0.644	0.747	0.0157392	0.559761
HG00733	Lumpy/SVTyper		1858	847	883	0.687	0.678	0.682
HG00733	Lumpy/SVTyper	DHFFC	1837	549	904	0.77	0.67	0.717	0.0113025	0.35183
HG00733	Lumpy/SVTyper	SV2	671	112	2070	0.857	0.245	0.381	0.638859	0.867769
HG00733	Lumpy/SVTyper	Paragraph	886	79	1855	0.918	0.323	0.478	0.523143	0.90673
HG00733	Lumpy/SVTyper	Samplot-ML	1810	336	931	0.843	0.66	0.741	0.0258342	0.603306
HG00733	Manta		1774	455	967	0.796	0.647	0.714
HG00733	Manta	DHFFC	1753	306	988	0.851	0.64	0.73	0.0118377	0.327473
HG00733	Manta	SV2	626	84	2115	0.882	0.228	0.363	0.647125	0.815385
HG00733	Manta	Paragraph	1630	286	1111	0.851	0.595	0.7	0.0811725	0.371429
HG00733	Manta	Samplot-ML	1736	204	1005	0.895	0.633	0.741	0.0214205	0.551648
NA19240	Lumpy/SVTyper		2199	804	1006	0.732	0.686	0.708
NA19240	Lumpy/SVTyper	DHFFC	2177	568	1028	0.679	0.679	0.732	0.0100045	0.293532
NA19240	Lumpy/SVTyper	SV2	814	134	2391	0.859	0.254	0.392	0.629832	0.833333
NA19240	Lumpy/SVTyper	Paragraph	986	87	2219	0.919	308	0.461	0.551614	0.891791
NA19240	Lumpy/SVTyper	Samplot-ML	2139	428	1066	0.833	0.667	0.741	0.0272851	0.467662
NA19240	Manta		2067	520	1138	0.799	0.645	0.714
NA19240	Manta	DHFFC	2054	359	1151	0.851	0.641	0.731	0.00628931	0.309615
NA19240	Manta	SV2	751	95	2454	0.888	0.234	0.371	0.636672	0.817308
NA19240	Manta	Paragraph	1912	359	1293	0.842	0.597	0.698	0.0749879	0.309615
NA19240	Manta	Samplot-ML	2019	272	1186	0.881	0.63	0.735	0.0232221	0.476923
HG002 2x250	Lumpy/SVTyper		1723	235	957	0.88	0.643	0.743
HG002 2x250	Lumpy/SVTyper	DHFFC	1705	154	975	0.917	0.636	0.751	0.0104469	0.344681
HG002 2x250	Lumpy/SVTyper	SV2	718	90	1962	0.889	0.268	0.412	0.583285	0.617021
HG002 2x250	Lumpy/SVTyper	Paragraph	995	72	1685	0.933	0.371	0.531	0.422519	0.693617
HG002 2x250	Lumpy/SVTyper	Samplot-ML	1665	135	1015	0.925	0.621	0.743	0.0336622	0.425532
HG002 2x250	Manta		1683	280	997	0.857	0.628	0.725
HG002 2x250	Manta	DHFFC	1663	204	1017	0.891	0.621	0.731	0.0118835	0.271429
HG002 2x250	Manta	SV2	681	102	1999	0.87	0.254	0.393	0.595365	0.635714
HG002 2x250	Manta	Paragraph	1600	204	1080	0.887	0.597	0.714	0.0493167	0.271429
HG002 2x250	Manta	Samplot-ML	1641	166	1039	0.908	0.612	0.731	0.0249554	0.407143
HG002 long read	Sniffles		3770	2329	4517	0.618	0.455	0.524
HG002 long read	Sniffles	Samplot-ML	3717	1681	4570	0.689	0.449	0.543	0.0140584	0.278231

### Sheet: Supplemental Table 2
Somatic Sample	CHM13 %	CHM1 %	total	duphold hit	duphold miss	SV2 hit	SV2 miss	samplot-ml hit	samplot-ml miss	ml-duphold	ml-SV2	improvement (duphold)	improvement (SV2)
CHM1	0.1	0.9	2706	2347	359	830	1876	2413	293	66	1583	2.73518	65.603
CHM1	0.2	0.8	2706	2277	429	772	1934	2350	356	73	1578	3.10638	67.1489
CHM1	0.3	0.7	2706	2192	514	785	1921	2301	405	109	1516	4.73707	65.8844
CHM1	0.4	0.6	2706	2115	591	793	1913	2199	507	84	1406	3.81992	63.9382
CHM1	0.5	0.5	2706	1994	712	753	1953	2071	635	77	1318	3.71801	63.6408
CHM1	0.6	0.4	2706	1791	915	653	2053	1918	788	127	1265	6.62148	65.9541
CHM1	0.7	0.3	2707	1470	1237	461	2246	1648	1059	178	1187	10.801	72.0267
CHM1	0.8	0.2	2707	1138	1569	262	2445	1306	1401	168	1044	12.8637	79.9387
CHM1	0.9	0.1	2707	936	1771	173	2534	1060	1647	124	887	11.6981	83.6792
CHM13	0.1	0.9	2594	898	1696	200	2394	950	1644	52	750	5.47368	78.9474
CHM13	0.2	0.8	2594	1083	1511	336	2258	1198	1396	115	862	9.59933	71.9533
CHM13	0.3	0.7	2594	1391	1203	470	2124	1516	1078	125	1046	8.24538	68.9974
CHM13	0.4	0.6	2594	1680	914	629	1965	1805	789	125	1176	6.92521	65.1524
CHM13	0.5	0.5	2594	1884	710	725	1869	1977	617	93	1252	4.7041	63.3283
CHM13	0.6	0.4	2594	1994	600	767	1827	2117	477	123	1350	5.81011	63.7695
CHM13	0.7	0.3	2594	2069	525	766	1828	2194	400	125	1428	5.69736	65.0866
CHM13	0.8	0.2	2594	2111	483	761	1833	2241	353	130	1480	5.80098	66.0419
CHM13	0.9	0.1	2594	2186	408	807	1787	2312	282	126	1505	5.44983	65.0952

### Sheet: Supplemental Table 3
Sample	Type	Link
HG002 2x150	FASTQ	https://github.com/genome-in-a-bottle/giab_data_indexes/blob/master/AshkenazimTrio/sequence.index.AJtrio_Illumina300X_wgs_07292015.HG002
HG002 2x250	FASTQ (via ftp index)	https://github.com/genome-in-a-bottle/giab_data_indexes/blob/master/AshkenazimTrio/sequence.index.AJtrio_Illumina_2x250bps_06012016.HG002
HG002 PacBio	BAM	ftp://ftp-trace.ncbi.nlm.nih.gov/giab/ftp/data/AshkenazimTrio/HG002_NA24385_son/PacBio_CCS_15kb/alignment/HG002.Sequel.15kb.pbmm2.hs37d5.whatshap.haplotag.RTG.10x.trio.bam
HG00514	CRAM	ftp://ftp.1000genomes.ebi.ac.uk/vol1/ftp/data_collections/hgsv_sv_discovery/data/CHS/HG00514/high_cov_alignment/HG00514.alt_bwamem_GRCh38DH.20150715.CHS.high_coverage.cram
HG00733	CRAM	ftp://ftp.1000genomes.ebi.ac.uk/vol1/ftp/data_collections/hgsv_sv_discovery/data/PUR/HG00733/high_cov_alignment/HG00733.alt_bwamem_GRCh38DH.20150715.PUR.high_coverage.cram
NA19240	CRAM	ftp://ftp.1000genomes.ebi.ac.uk/vol1/ftp/data_collections/hgsv_sv_discovery/data/YRI/NA19240/high_cov_alignment/NA19240.alt_bwamem_GRCh38DH.20150715.YRI.high_coverage.cram
CHM1	FASTQ	https://www.ebi.ac.uk/ena/browser/view/ERR1341794
CHM13	FASTQ	https://www.ebi.ac.uk/ena/browser/view/ERR1341795
1000 Genomes short read samples	CRAM (via ftp index)	ftp://ftp.1000genomes.ebi.ac.uk/vol1/ftp/data_collections/1000G_2504_high_coverage/1000G_2504_high_coverage.sequence.index
1000 Genomes long read samples	BAM (ftp directory)	ftp://ftp.1000genomes.ebi.ac.uk/vol1/ftp/data_collections/hgsv_sv_discovery/working/20180102_pacbio_blasr_reheader/

### Sheet: Supplemental Table 4
Sample	Link
HG002	ftp://ftp-trace.ncbi.nlm.nih.gov/giab/ftp/release/AshkenazimTrio/HG002_NA24385_son/NIST_SV_v0.6/HG002_SVs_Tier1_v0.6.vcf.gz
HG00514	ftp://ftp.ncbi.nlm.nih.gov/pub/dbVar/data/Homo_sapiens/by_study/genotype/nstd152/HG00514.BIP-unified.vcf.gz
HG00733	ftp://ftp.ncbi.nlm.nih.gov/pub/dbVar/data/Homo_sapiens/by_study/genotype/nstd152/HG00733.BIP-unified.vcf.gz
NA19240	ftp://ftp.ncbi.nlm.nih.gov/pub/dbVar/data/Homo_sapiens/by_study/genotype/nstd152/NA19240.BIP-unified.vcf.gz
CHM1	http://eichlerlab.gs.washington.edu/publications/Huddleston2016/structural_variants/CHM1_final_genotypes.annotated.vcf.gz
CHM13	http://eichlerlab.gs.washington.edu/publications/Huddleston2016/structural_variants/CHM13_final_genotypes.annotated.vcf.gz
1000 Genomes	ftp://ftp.1000genomes.ebi.ac.uk/vol1/ftp/phase3/integrated_sv_map/supporting/GRCh38_positions/ALL.wgs.integrated_sv_map_v2_GRCh38.20130502.svs.genotypes.vcf.gz

### Sheet: Suppplemental Table 5
Software/Library	Version
htslib	1.9
samtools	1.9
bcftools	1.9
Tensorflow	2.0.0
Tensorflow-addons	0.6
Truvari	1.3
bwa	0.7.17-r1188
samblaster	0.1.26
